# Intergenerational adaptations to stress are evolutionarily conserved, stress-specific, and have deleterious trade-offs

**DOI:** 10.1101/2021.05.07.443118

**Authors:** Nicholas O. Burton, Alexandra Willis, Kinsey Fisher, Fabian Braukmann, Jon Price, Lewis Stevens, L. Ryan Baugh, Aaron Reinke, Eric A. Miska

## Abstract

Despite reports of parental exposure to stress promoting physiological adaptations in progeny in diverse organisms, there remains considerable debate over the significance and evolutionary conservation of such multigenerational effects. Here, we investigate four independent models of intergenerational adaptations to stress in *C. elegans* – bacterial infection, eukaryotic infection, osmotic stress and nutrient stress – across multiple species. We found that all four intergenerational physiological adaptations are conserved in at least one other species, that they are stress-specific, and that they have deleterious trade-offs in mismatched environments. By profiling the effects of parental bacterial infection and osmotic stress exposure on progeny gene expression across species we established a core set of 279 highly conserved genes that exhibited intergenerational changes in expression in response to stress in all species tested and provide evidence suggesting that presumed adaptive and deleterious intergenerational effects are molecularly related at the gene expression level. By contrast, we found that these same stresses did not elicit any similarly conserved transgenerational changes in progeny gene expression three generations after stress exposure. We conclude that intergenerational responses to stress play a substantial and evolutionarily conserved role in regulating animal physiology and that the vast majority of the effects of parental stress on progeny gene expression are reversible and not maintained transgenerationally.
