## Supplemental Table 5 for "Intergenerational adaptations to stress are evolutionarily conserved, stress-specific, and have deleterious trade-offs"

### Sheet: Sheet1
Plate	Well	Isolate ID number	Growth Media	Growth Temp	C. elegans L4+ at 72 hours	cysl-2::gfp expression
1	A1	BUR1	Nutrient Broth	37	+	-
1	A2	BUR2	Nutrient Broth	37	+	-
1	A3	BUR3	Nutrient Broth	37	+	-
1	A4	BUR4	Nutrient Broth	37	+	-
1	A5	BUR5	Nutrient Broth	37	+	-
1	A6	BUR6	Nutrient Broth	37	+	-
1	A7	BUR7	Nutrient Broth	37	+	-
1	A8	BUR8	Nutrient Broth	37	+	-
1	A9	BUR9	Nutrient Broth	37	+	-
1	A10	BUR10	Nutrient Broth	37	+	-
1	A11	BUR11	Nutrient Broth	37	+	-
1	A12	BUR12	Nutrient Broth	37	+	-
1	B1	BUR13	Nutrient Broth	37	+	-
1	B2	BUR14	Nutrient Broth	37	+	-
1	B3	BUR15	Nutrient Broth	37	+	-
1	B4	BUR16	Nutrient Broth	37	+	-
1	B5	BUR17	Nutrient Broth	37	+	-
1	B6	BUR18	Nutrient Broth	37	+	-
1	B7	BUR19	Nutrient Broth	37	+	-
1	B8	BUR20	Nutrient Broth	37	+	-
1	B9	BUR21	Nutrient Broth	37	+	-
1	B10	BUR22	Nutrient Broth	37	+	-
1	B11	BUR23	Nutrient Broth	37	+	-
1	B12	BUR24	Nutrient Broth	37	+	-
1	C1	BUR25	Nutrient Broth	37	+	-
1	C2	BUR26	Nutrient Broth	37	+	-
1	C3	BUR27	Nutrient Broth	37	Bacteria did not grow	-
1	C4	BUR28	Nutrient Broth	37	+	-
1	C5	BUR29	Nutrient Broth	37	+	-
1	C6	BUR30	Nutrient Broth	37	Bacteria did not grow	-
1	C7	BUR31	Nutrient Broth	37	+	-
1	C8	BUR32	Nutrient Broth	37	+	-
1	C9	BUR33	Nutrient Broth	37	+	-
1	C10	BUR34	Nutrient Broth	37	+	-
1	C11	BUR35	Nutrient Broth	37	+	-
1	C12	BUR36	Nutrient Broth	37	+	-
1	D1	BUR37	Nutrient Broth	37	+	-
1	D2	BUR38	Nutrient Broth	37	Bacteria did not grow	-
1	D3	BUR39	Nutrient Broth	37	+	-
1	D4	BUR40	Nutrient Broth	37	+	-
1	D5	BUR41	Nutrient Broth	37	+	-
1	D6	BUR42	Nutrient Broth	37	Bacteria did not grow	-
1	D7	BUR43	Nutrient Broth	37	+	-
1	D8	BUR44	Nutrient Broth	37	+	-
1	D9	BUR45	Nutrient Broth	37	+	-
1	D10	BUR46	Nutrient Broth	37	+	-
1	D11	BUR47	Nutrient Broth	37	+	-
1	D12	BUR48	Nutrient Broth	37	+	-
1	E1	BUR49	Nutrient Broth	37	Bacteria did not grow	-
1	E2	BUR50	Nutrient Broth	37	+	-
1	E3	BUR51	Nutrient Broth	37	+	-
1	E4	BUR52	Nutrient Broth	37	Bacteria not transparent	-
1	E5	BUR53	Nutrient Broth	37	+	-
1	E6	BUR54	Nutrient Broth	37	+	-
1	E7	BUR55	Nutrient Broth	37	+	-
1	E8	BUR56	Nutrient Broth	37	Bacteria did not grow	-
1	E9	BUR57	Nutrient Broth	37	+	-
1	E10	BUR58	Nutrient Broth	37	+	-
1	E11	BUR59	Nutrient Broth	37	+	-
1	E12	BUR60	Nutrient Broth	37	+	-
1	F1	BUR61	Nutrient Broth	37	possible pathogen dead to L2	-
1	F2	BUR62	Nutrient Broth	37	+	-
1	F3	BUR63	Nutrient Broth	37	+	-
1	F4	BUR64	Nutrient Broth	37	+	-
1	F5	BUR65	Nutrient Broth	37	+	-
1	F6	BUR66	Nutrient Broth	37	+	-
1	F7	BUR67	Nutrient Broth	37	+	-
1	F8	BUR68	Nutrient Broth	37	+	-
1	F9	BUR69	Nutrient Broth	37	Bacteria did not grow	-
1	F10	BUR70	Nutrient Broth	37	Bacteria did not grow	-
1	F11	BUR71	Nutrient Broth	37	+	-
1	F12	BUR72	Nutrient Broth	37	+	-
1	G1	BUR73	Nutrient Broth	37	possible pathogen dead to L3	-
1	G2	BUR74	Nutrient Broth	37	+	-
1	G3	BUR75	Nutrient Broth	37	+	-
1	G4	BUR76	Nutrient Broth	37	+	-
1	G5	BUR77	Nutrient Broth	37	+	-
1	G6	BUR78	Nutrient Broth	37	+	-
1	G7	BUR79	Nutrient Broth	37	+	-
1	G8	BUR80	Nutrient Broth	37	+	-
1	G9	BUR81	Nutrient Broth	37	Bacteria not transparent	-
1	G10	BUR82	Nutrient Broth	37	+	-
1	G11	BUR83	Nutrient Broth	37	+	-
1	G12	BUR84	Nutrient Broth	37	+	-
1	H1	BUR85	Nutrient Broth	37	Bacteria did not grow	-
1	H2	BUR86	Nutrient Broth	37	+	-
1	H3	BUR87	Nutrient Broth	37	+	-
1	H4	BUR88	Nutrient Broth	37	+	-
1	H5	BUR89	Nutrient Broth	37	+	-
1	H6	BUR90	Nutrient Broth	37	+	-
1	H7	BUR91	Nutrient Broth	37	+	-
1	H8	BUR92	Nutrient Broth	37	+	-
1	H9	BUR93	Nutrient Broth	37	+	-
1	H10	BUR94	Nutrient Broth	37	+	-
1	H11	BUR95	Nutrient Broth	37	+	-
1	H12	BUR96	Nutrient Broth	37	+	-
2	A1	BUR97	Nutrient Broth	37	+	-
2	A2	BUR98	Nutrient Broth	37	+	-
2	A3	BUR99	Nutrient Broth	37	Bacteria did not grow	-
2	A4	BUR100	Nutrient Broth	37	+	-
2	A5	BUR101	Nutrient Broth	37	+	-
2	A6	BUR102	Nutrient Broth	37	+	-
2	A7	BUR103	Nutrient Broth	37	+	-
2	A8	BUR104	Nutrient Broth	37	Bacteria did not grow	-
2	A9	BUR105	Nutrient Broth	37	+	-
2	A10	BUR106	Nutrient Broth	37	+	-
2	A11	BUR107	Nutrient Broth	37	Bacteria did not grow	-
2	A12	BUR108	Nutrient Broth	37	+	-
2	B1	BUR109	Nutrient Broth	37	+	-
2	B2	BUR110	Nutrient Broth	37	+	-
2	B3	BUR111	Nutrient Broth	37	+	-
2	B4	BUR112	Nutrient Broth	37	Bacteria did not grow	-
2	B5	BUR113	Nutrient Broth	37	+	-
2	B6	BUR114	Nutrient Broth	37	+	-
2	B7	BUR115	Nutrient Broth	37	+	-
2	B8	BUR116	Nutrient Broth	37	+	-
2	B9	BUR117	Nutrient Broth	37	+	-
2	B10	BUR118	Nutrient Broth	37	Bacteria did not grow	-
2	B11	BUR119	Nutrient Broth	37	Bacteria did not grow	-
2	B12	BUR120	Nutrient Broth	37	+	-
2	C1	BUR121	Nutrient Broth	37	Bacteria did not grow	-
2	C2	BUR122	Nutrient Broth	37	+	-
2	C3	BUR123	Nutrient Broth	37	+	-
2	C4	BUR124	Nutrient Broth	37	Bacteria did not grow	-
2	C5	BUR125	Nutrient Broth	37	Bacteria did not grow	-
2	C6	BUR126	Nutrient Broth	37	+	-
2	C7	BUR127	Nutrient Broth	37	+	-
2	C8	BUR128	Nutrient Broth	37	+	-
2	C9	BUR129	Nutrient Broth	37	+	-
2	C10	BUR130	Nutrient Broth	37	+	-
2	C11	BUR131	Nutrient Broth	37	Bacteria not transparent	-
2	C12	BUR132	Nutrient Broth	37	Bacteria did not grow	-
2	D1	BUR133	Nutrient Broth	37	+	-
2	D2	BUR134	Nutrient Broth	37	+	-
2	D3	BUR135	Nutrient Broth	37	+	-
2	D4	BUR136	Nutrient Broth	37	+	-
2	D5	BUR137	Nutrient Broth	37	+	-
2	D6	BUR138	Nutrient Broth	37	+	-
2	D7	BUR139	Nutrient Broth	37	+	-
2	D8	BUR140	Nutrient Broth	37	Bacteria did not grow	-
2	D9	BUR141	Nutrient Broth	37	+	-
2	D10	BUR142	Nutrient Broth	37	+	-
2	D11	BUR143	Nutrient Broth	37	+	-
2	D12	BUR144	Nutrient Broth	37	+	-
2	E1	BUR145	Nutrient Broth	37	Bacteria did not grow	-
2	E2	BUR146	Nutrient Broth	37	Bacteria did not grow	-
2	E3	BUR147	Nutrient Broth	37	+	-
2	E4	BUR148	Nutrient Broth	37	+	-
2	E5	BUR149	Nutrient Broth	37	+	-
2	E6	BUR150	Nutrient Broth	37	+	-
2	E7	BUR151	Nutrient Broth	37	+	-
2	E8	BUR152	Nutrient Broth	37	+	-
2	E9	BUR153	Nutrient Broth	37	+	-
2	E10	BUR154	Nutrient Broth	37	+	-
2	E11	BUR155	Nutrient Broth	37	+	-
2	E12	BUR156	Nutrient Broth	37	+	-
2	F1	BUR157	Nutrient Broth	37	Bacteria not transparent	-
2	F2	BUR158	Nutrient Broth	37	possible pathogen dead to L2	-
2	F3	BUR159	Nutrient Broth	37	+	-
2	F4	BUR160	Nutrient Broth	37	+	-
2	F5	BUR161	Nutrient Broth	37	+	-
2	F6	BUR162	Nutrient Broth	37	possible pathogen dead to L2	-
2	F7	BUR163	Nutrient Broth	37	+	-
2	F8	BUR164	Nutrient Broth	37	+	-
2	F9	BUR165	Nutrient Broth	37	+	-
2	F10	BUR166	Nutrient Broth	37	Bacteria not transparent	-
2	F11	BUR167	Nutrient Broth	37	+	-
2	F12	BUR168	Nutrient Broth	37	+	-
2	G1	BUR169	Nutrient Broth	37	+	-
2	G2	BUR170	Nutrient Broth	37	+	-
2	G3	BUR171	Nutrient Broth	37	possible pathogen dead to L3	-
2	G4	BUR172	Nutrient Broth	37	+	-
2	G5	BUR173	Nutrient Broth	37	+	-
2	G6	BUR174	Nutrient Broth	37	+	-
2	G7	BUR175	Nutrient Broth	37	+	-
2	G8	BUR176	Nutrient Broth	37	+	-
2	G9	BUR177	Nutrient Broth	37	Bacteria did not grow	-
2	G10	BUR178	Nutrient Broth	37	+	-
2	G11	BUR179	Nutrient Broth	37	Bacteria not transparent	-
2	G12	BUR180	Nutrient Broth	37	+	-
2	H1	BUR181	Nutrient Broth	37	+	-
2	H2	BUR182	Nutrient Broth	37	+	-
2	H3	BUR183	Nutrient Broth	37	+	-
2	H4	BUR184	Nutrient Broth	37	Bacteria not transparent	-
2	H5	BUR185	Nutrient Broth	37	Bacteria not transparent	-
2	H6	BUR186	Nutrient Broth	37	Bacteria did not grow	-
2	H7	BUR187	Nutrient Broth	37	+	-
2	H8	BUR188	Nutrient Broth	37	Bacteria not transparent	-
2	H9	BUR189	Nutrient Broth	37	Bacteria did not grow	-
2	H10	BUR190	Nutrient Broth	37	+	-
2	H11	BUR191	Nutrient Broth	37	+	-
2	H12	BUR192	Nutrient Broth	37	+	-
3	A1	BUR193	Nutrient Broth	37	+	-
3	A2	BUR194	Nutrient Broth	37	+	-
3	A3	BUR195	Nutrient Broth	37	+	-
3	A4	BUR196	Nutrient Broth	37	+	-
3	A5	BUR197	Nutrient Broth	37	+	-
3	A6	BUR198	Nutrient Broth	37	+	-
3	A7	BUR199	Nutrient Broth	37	+	-
3	A8	BUR200	Nutrient Broth	37	+	-
3	A9	BUR201	Nutrient Broth	37	+	-
3	A10	BUR202	Nutrient Broth	37	+	-
3	A11	BUR203	Nutrient Broth	37	possible pathogen dead to L2	-
3	A12	BUR204	Nutrient Broth	37	+	-
3	B1	BUR205	Nutrient Broth	37	+	-
3	B2	BUR206	Nutrient Broth	37	+	-
3	B3	BUR207	Nutrient Broth	37	+	-
3	B4	BUR208	Nutrient Broth	37	+	-
3	B5	BUR209	Nutrient Broth	37	+	-
3	B6	BUR210	Nutrient Broth	37	+	-
3	B7	BUR211	Nutrient Broth	37	possible pathogen very sick adults	-
3	B8	BUR212	Nutrient Broth	37	possible pathogen dead to L2	-
3	B9	BUR213	Nutrient Broth	37	+	-
3	B10	BUR214	Nutrient Broth	37	+	-
3	B11	BUR215	Nutrient Broth	37	+	-
3	B12	BUR216	Nutrient Broth	37	+	-
3	C1	BUR217	Nutrient Broth	37	+	-
3	C2	BUR218	Nutrient Broth	37	+	-
3	C3	BUR219	Nutrient Broth	37	+	-
3	C4	BUR220	Nutrient Broth	37	+	-
3	C5	BUR221	Nutrient Broth	37	+	-
3	C6	BUR222	Nutrient Broth	37	+	-
3	C7	BUR223	Nutrient Broth	37	+	-
3	C8	BUR224	Nutrient Broth	37	+	-
3	C9	BUR225	Nutrient Broth	37	+	-
3	C10	BUR226	Nutrient Broth	37	+	-
3	C11	BUR227	Nutrient Broth	37	+	-
3	C12	BUR228	Nutrient Broth	37	+	-
3	D1	BUR229	Nutrient Broth	37	Bacteria not transparent	-
3	D2	BUR230	Nutrient Broth	37	+	-
3	D3	BUR231	Nutrient Broth	37	possible pathogen very sick adults	-
3	D4	BUR232	Nutrient Broth	37	+	-
3	D5	BUR233	Nutrient Broth	37	+	-
3	D6	BUR234	Nutrient Broth	37	possible pathogen dead to L2	-
3	D7	BUR235	Nutrient Broth	37	possible pathogen very sick adults	-
3	D8	BUR236	Nutrient Broth	37	+	-
3	D9	BUR237	Nutrient Broth	37	+	-
3	D10	BUR238	Nutrient Broth	37	Bacteria did not grow	-
3	D11	BUR239	Nutrient Broth	37	Bacteria did not grow	-
3	D12	BUR240	Nutrient Broth	37	Bacteria did not grow	-
3	E1	BUR241	Nutrient Broth	37	+	-
3	E2	BUR242	Nutrient Broth	37	retest- odd	-
3	E3	BUR243	Nutrient Broth	37	+	-
3	E4	BUR244	Nutrient Broth	37	+	-
3	E5	BUR245	Nutrient Broth	37	possible pathogen very sick adults	-
3	E6	BUR246	Nutrient Broth	37	Bacteria did not grow	-
3	E7	BUR247	Nutrient Broth	37	+	-
3	E8	BUR248	Nutrient Broth	37	+	-
3	E9	BUR249	Nutrient Broth	37	Bacteria did not grow	-
3	E10	BUR250	Nutrient Broth	37	+	-
3	E11	BUR251	Nutrient Broth	37	Bacteria did not grow	-
3	E12	BUR252	Nutrient Broth	37	Bacteria did not grow	-
3	F1	BUR253	Nutrient Broth	37	+	-
3	F2	BUR254	Nutrient Broth	37	+	-
3	F3	BUR255	Nutrient Broth	37	Bacteria not transparent	-
3	F4	BUR256	Nutrient Broth	37	Bacteria not transparent	-
3	F5	BUR257	Nutrient Broth	37	Bacteria not transparent	-
3	F6	BUR258	Nutrient Broth	37	+	-
3	F7	BUR259	Nutrient Broth	37	Bacteria did not grow	-
3	F8	BUR260	Nutrient Broth	37	Bacteria not transparent	-
3	F9	BUR261	Nutrient Broth	37	Bacteria did not grow	-
3	F10	BUR262	Nutrient Broth	37	+	-
3	F11	BUR263	Nutrient Broth	37	+	-
3	F12	BUR264	Nutrient Broth	37	Bacteria not transparent	-
3	G1	BUR265	Nutrient Broth	37	Bacteria did not grow	-
3	G2	BUR266	Nutrient Broth	37	+	-
3	G3	BUR267	Nutrient Broth	37	Bacteria did not grow	-
3	G4	BUR268	Nutrient Broth	37	Bacteria did not grow	-
3	G5	BUR269	Nutrient Broth	37	Bacteria did not grow	-
3	G6	BUR270	Nutrient Broth	37	+	-
3	G7	BUR271	Nutrient Broth	37	+	-
3	G8	BUR272	Nutrient Broth	37	Bacteria did not grow	-
3	G9	BUR273	Nutrient Broth	37	+	-
3	G10	BUR274	Nutrient Broth	37	+	-
3	G11	BUR275	Nutrient Broth	37	Bacteria did not grow	-
3	G12	BUR276	Nutrient Broth	37	Bacteria did not grow	-
3	H1	BUR277	Nutrient Broth	37	Bacteria not transparent	-
3	H2	BUR278	Nutrient Broth	37	Bacteria not transparent	-
3	H3	BUR279	Nutrient Broth	37	Bacteria not transparent	-
3	H4	BUR280	Nutrient Broth	37	Bacteria not transparent	-
3	H5	BUR281	Nutrient Broth	37	Bacteria not transparent	-
3	H6	BUR282	Nutrient Broth	37	+	-
3	H7	BUR283	Nutrient Broth	37	possible pathogen very sick adults	-
3	H8	BUR284	Nutrient Broth	37	possible pathogen very sick adults	-
3	H9	BUR285	Nutrient Broth	37	Bacteria did not grow	-
3	H10	BUR286	Nutrient Broth	37	+	-
3	H11	BUR287	Nutrient Broth	37	possible pathogen sterile adults???	-
3	H12	BUR288	Nutrient Broth	37	+	-
4	A1	BUR289	LB	37	+	-
4	A2	BUR290	LB	37	+	-
4	A3	BUR291	LB	37	+	-
4	A4	BUR292	LB	37	+	-
4	A5	BUR293	LB	37	+	-
4	A6	BUR294	LB	37	+	-
4	A7	BUR295	LB	37	+	-
4	A8	BUR296	LB	37	+	-
4	A9	BUR297	LB	37	+	-
4	A10	BUR298	LB	37	+	-
4	A11	BUR299	LB	37	+	-
4	A12	BUR300	LB	37	+	-
4	B1	BUR301	LB	37	+	-
4	B2	BUR302	LB	37	+	-
4	B3	BUR303	LB	37	+	-
4	B4	BUR304	LB	37	+	-
4	B5	BUR305	LB	37	+	-
4	B6	BUR306	LB	37	+	-
4	B7	BUR307	LB	37	+	-
4	B8	BUR308	LB	37	+	-
4	B9	BUR309	LB	37	+	-
4	B10	BUR310	LB	37	+	-
4	B11	BUR311	LB	37	+	-
4	B12	BUR312	LB	37	+	-
4	C1	BUR313	LB	37	+	-
4	C2	BUR314	LB	37	+	-
4	C3	BUR315	LB	37	+	-
4	C4	BUR316	LB	37	+	-
4	C5	BUR317	LB	37	+	-
4	C6	BUR318	LB	37	+	-
4	C7	BUR319	LB	37	+	-
4	C8	BUR320	LB	37	+	-
4	C9	BUR321	LB	37	+	-
4	C10	BUR322	LB	37	+	-
4	C11	BUR323	LB	37	+	-
4	C12	BUR324	LB	37	+	-
4	D1	BUR325	LB	37	+	-
4	D2	BUR326	LB	37	+	-
4	D3	BUR327	LB	37	+	-
4	D4	BUR328	LB	37	+	-
4	D5	BUR329	LB	37	+	-
4	D6	BUR330	LB	37	+	-
4	D7	BUR331	LB	37	+	-
4	D8	BUR332	LB	37	+	-
4	D9	BUR333	LB	37	+	-
4	D10	BUR334	LB	37	+	-
4	D11	BUR335	LB	37	+	-
4	D12	BUR336	LB	37	+	-
4	E1	BUR337	LB	37	+	-
4	E2	BUR338	LB	37	+	-
4	E3	BUR339	LB	37	+	-
4	E4	BUR340	LB	37	+	-
4	E5	BUR341	LB	37	+	-
4	E6	BUR342	LB	37	Bacteria not transparent	-
4	E7	BUR343	LB	37	+	-
4	E8	BUR344	LB	37	+	-
4	E9	BUR345	LB	37	+	-
4	E10	BUR346	LB	37	+	-
4	E11	BUR347	LB	37	+	-
4	E12	BUR348	LB	37	+	-
4	F1	BUR349	LB	37	+	-
4	F2	BUR350	LB	37	+	-
4	F3	BUR351	LB	37	+	-
4	F4	BUR352	LB	37	+	-
4	F5	BUR353	LB	37	+	-
4	F6	BUR354	LB	37	+	-
4	F7	BUR355	LB	37	+	Green+++
4	F8	BUR356	LB	37	+	-
4	F9	BUR357	LB	37	+	-
4	F10	BUR358	LB	37	+	-
4	F11	BUR359	LB	37	+	-
4	F12	BUR360	LB	37	+	-
4	G1	BUR361	LB	37	+	-
4	G2	BUR362	LB	37	+	-
4	G3	BUR363	LB	37	+	-
4	G4	BUR364	LB	37	+	-
4	G5	BUR365	LB	37	+	-
4	G6	BUR366	LB	37	+	-
4	G7	BUR367	LB	37	+	-
4	G8	BUR368	LB	37	+	-
4	G9	BUR369	LB	37	+	-
4	G10	BUR370	LB	37	+	-
4	G11	BUR371	LB	37	+	-
4	G12	BUR372	LB	37	+	-
4	H1	BUR373	LB	37	+	-
4	H2	BUR374	LB	37	+	-
4	H3	BUR375	LB	37	+	-
4	H4	BUR376	LB	37	+	-
4	H5	BUR377	LB	37	+	-
4	H6	BUR378	LB	37	+	-
4	H7	BUR379	LB	37	+	-
4	H8	BUR380	LB	37	+	-
4	H9	BUR381	LB	37	+	-
4	H10	BUR382	LB	37	+	-
4	H11	BUR383	LB	37	+	-
4	H12	BUR384	LB	37	strong killer
6	A1	BUR481	Nutrient Broth	30	+	+
6	A2	BUR482	Nutrient Broth	30	+	-
6	A3	BUR483	Nutrient Broth	30	+	-
6	A4	BUR484	Nutrient Broth	30	+	-
6	A5	BUR485	Nutrient Broth	30	+	-
6	A6	BUR486	Nutrient Broth	30	+	-
6	A7	BUR487	Nutrient Broth	30	+	-
6	A8	BUR488	Nutrient Broth	30	+	-
6	A9	BUR489	Nutrient Broth	30	+	-
6	A10	BUR490	Nutrient Broth	30	+	-
6	A11	BUR491	Nutrient Broth	30	+	+
6	A12	BUR492	Nutrient Broth	30	+	-
6	B1	BUR493	Nutrient Broth	30	+	-
6	B2	BUR494	Nutrient Broth	30	+	-
6	B3	BUR495	Nutrient Broth	30	+	-
6	B4	BUR496	Nutrient Broth	30	+	-
6	B5	BUR497	Nutrient Broth	30	+	-
6	B6	BUR498	Nutrient Broth	30	+	-
6	B7	BUR499	Nutrient Broth	30	+	-
6	B8	BUR500	Nutrient Broth	30	+	-
6	B9	BUR501	Nutrient Broth	30	+	-
6	B10	BUR502	Nutrient Broth	30	+	+
6	B11	BUR503	Nutrient Broth	30	+	+
6	B12	BUR504	Nutrient Broth	30	+	-
6	C1	BUR505	Nutrient Broth	30	+	-
6	C2	BUR506	Nutrient Broth	30	+	-
6	C3	BUR507	Nutrient Broth	30	+	-
6	C4	BUR508	Nutrient Broth	30	+	-
6	C5	BUR509	Nutrient Broth	30	+	-
6	C6	BUR510	Nutrient Broth	30	+	-
6	C7	BUR511	Nutrient Broth	30	+	-
6	C8	BUR512	Nutrient Broth	30	+	-
6	C9	BUR513	Nutrient Broth	30	+	-
6	C10	BUR514	Nutrient Broth	30	+	-
6	C11	BUR515	Nutrient Broth	30	+	-
6	C12	BUR516	Nutrient Broth	30	+	-
6	D1	BUR517	Nutrient Broth	30	+	-
6	D2	BUR518	Nutrient Broth	30	+	-
6	D3	BUR519	Nutrient Broth	30	+	-
6	D4	BUR520	Nutrient Broth	30	+	-
6	D5	BUR521	Nutrient Broth	30	+	-
6	D6	BUR522	Nutrient Broth	30	+	-
6	D7	BUR523	Nutrient Broth	30	+	-
6	D8	BUR524	Nutrient Broth	30	+	-
6	D9	BUR525	Nutrient Broth	30	+	-
6	D10	BUR526	Nutrient Broth	30	+	+
6	D11	BUR527	Nutrient Broth	30	+	-
6	D12	BUR528	Nutrient Broth	30	+	-
6	E1	BUR529	Nutrient Broth	30	+	-
6	E2	BUR530	Nutrient Broth	30	+	-
6	E3	BUR531	Nutrient Broth	30	+	-
6	E4	BUR532	Nutrient Broth	30	+	-
6	E5	BUR533	Nutrient Broth	30	+	-
6	E6	BUR534	Nutrient Broth	30	+	-
6	E7	BUR535	Nutrient Broth	30	+	-
6	E8	BUR536	Nutrient Broth	30	+	-
6	E9	BUR537	Nutrient Broth	30	+	-
6	E10	BUR538	Nutrient Broth	30	+	-
6	E11	BUR539	Nutrient Broth	30	+	-
6	E12	BUR540	Nutrient Broth	30	+	-
6	F1	BUR541	Nutrient Broth	30	+	-
6	F2	BUR542	Nutrient Broth	30	+	-
6	F3	BUR543	Nutrient Broth	30	+	-
6	F4	BUR544	Nutrient Broth	30	+	-
6	F5	BUR545	Nutrient Broth	30	+	-
6	F6	BUR546	Nutrient Broth	30	arrest?	-
6	F7	BUR547	Nutrient Broth	30	+	-
6	F8	BUR548	Nutrient Broth	30	+	-
6	F9	BUR549	Nutrient Broth	30	+	-
6	F10	BUR550	Nutrient Broth	30	+	-
6	F11	BUR551	Nutrient Broth	30	+	-
6	F12	BUR552	Nutrient Broth	30	+	-
6	G1	BUR553	Nutrient Broth	30	+	+
6	G2	BUR554	Nutrient Broth	30	+	-
6	G3	BUR555	Nutrient Broth	30	+	-
6	G4	BUR556	Nutrient Broth	30	+	-
6	G5	BUR557	Nutrient Broth	30	+	-
6	G6	BUR558	Nutrient Broth	30	+	-
6	G7	BUR559	Nutrient Broth	30	+	-
6	G8	BUR560	Nutrient Broth	30	+	-
6	G9	BUR561	Nutrient Broth	30	+	-
6	G10	BUR562	Nutrient Broth	30	+	-
6	G11	BUR563	Nutrient Broth	30	+	-
6	G12	BUR564	Nutrient Broth	30	+	-
6	H1	BUR565	Nutrient Broth	30	+	-
6	H2	BUR566	Nutrient Broth	30	+	-
6	H3	BUR567	Nutrient Broth	30	+	-
6	H4	BUR568	Nutrient Broth	30	+	-
6	H5	BUR569	Nutrient Broth	30	+	-
6	H6	BUR570	Nutrient Broth	30	+	-
6	H7	BUR571	Nutrient Broth	30	+	-
6	H8	BUR572	Nutrient Broth	30	+	-
6	H9	BUR573	Nutrient Broth	30	+	-
6	H10	BUR574	Nutrient Broth	30	+	-
6	H11	BUR575	Nutrient Broth	30	+	-
6	H12	BUR576	Nutrient Broth	30	+	-
7	A1	BUR577	Nutrient Broth	30	+	+
7	A2	BUR578	Nutrient Broth	30	+	-
7	A3	BUR579	Nutrient Broth	30	+	-
7	A4	BUR580	Nutrient Broth	30	+	-
7	A5	BUR581	Nutrient Broth	30	+	-
7	A6	BUR582	Nutrient Broth	30	+	+
7	A7	BUR583	Nutrient Broth	30	+	+
7	A8	BUR584	Nutrient Broth	30	+	++
7	A9	BUR585	Nutrient Broth	30	+	-
7	A10	BUR586	Nutrient Broth	30	+	-
7	A11	BUR587	Nutrient Broth	30	+	+
7	A12	BUR588	Nutrient Broth	30	+	-
7	B1	BUR589	Nutrient Broth	30	+	-
7	B2	BUR590	Nutrient Broth	30	+	-
7	B3	BUR591	Nutrient Broth	30	+	-
7	B4	BUR592	Nutrient Broth	30	+	-
7	B5	BUR593	Nutrient Broth	30	not transparent	-
7	B6	BUR594	Nutrient Broth	30	100% dead	-
7	B7	BUR595	Nutrient Broth	30	+	-
7	B8	BUR596	Nutrient Broth	30	+	++
7	B9	BUR597	Nutrient Broth	30	+	-
7	B10	BUR598	Nutrient Broth	30	+	++
7	B11	BUR599	Nutrient Broth	30	+	+
7	B12	BUR600	Nutrient Broth	30	+	-
7	C1	BUR601	Nutrient Broth	30	+	-
7	C2	BUR602	Nutrient Broth	30	+	+
7	C3	BUR603	Nutrient Broth	30	+	+
7	C4	BUR604	Nutrient Broth	30	+	-
7	C5	BUR605	Nutrient Broth	30	+	-
7	C6	BUR606	Nutrient Broth	30	+	+
7	C7	BUR607	Nutrient Broth	30	+	-
7	C8	BUR608	Nutrient Broth	30	+	++
7	C9	BUR609	Nutrient Broth	30	bacteria did not grow	-
7	C10	BUR610	Nutrient Broth	30	+	-
7	C11	BUR611	Nutrient Broth	30	not transparent	-
7	C12	BUR612	Nutrient Broth	30	+	-
7	D1	BUR613	Nutrient Broth	30	+	-
7	D2	BUR614	Nutrient Broth	30	+	++
7	D3	BUR615	Nutrient Broth	30	not transparent	-
7	D4	BUR616	Nutrient Broth	30	+	-
7	D5	BUR617	Nutrient Broth	30	not transparent	-
7	D6	BUR618	Nutrient Broth	30	not transparent	-
7	D7	BUR619	Nutrient Broth	30	+	+
7	D8	BUR620	Nutrient Broth	30	+	-
7	D9	BUR621	Nutrient Broth	30	+	-
7	D10	BUR622	Nutrient Broth	30	+	-
7	D11	BUR623	Nutrient Broth	30	+	+
7	D12	BUR624	Nutrient Broth	30	not transparent	-
7	E1	BUR625	Nutrient Broth	30	arrest/pathogen	-
7	E2	BUR626	Nutrient Broth	30	+	-
7	E3	BUR627	Nutrient Broth	30	+	-
7	E4	BUR628	Nutrient Broth	30	slow. Growth	-
7	E5	BUR629	Nutrient Broth	30	+	-
7	E6	BUR630	Nutrient Broth	30	bacteria not transparent	-
7	E7	BUR631	Nutrient Broth	30	+	-
7	E8	BUR632	Nutrient Broth	30	bacteria not transparent	-
7	E9	BUR633	Nutrient Broth	30	bacteria not transparent	-
7	E10	BUR634	Nutrient Broth	30	pathogen?	-
7	E11	BUR635	Nutrient Broth	30	bacteria not transparent	-
7	E12	BUR636	Nutrient Broth	30	+	-
7	F1	BUR637	Nutrient Broth	30	bacteria did not grow	-
7	F2	BUR638	Nutrient Broth	30	+	-
7	F3	BUR639	Nutrient Broth	30	bacteria not transparent	-
7	F4	BUR640	Nutrient Broth	30	bacteria not transparent	-
7	F5	BUR641	Nutrient Broth	30	bacteria not transparent	-
7	F6	BUR642	Nutrient Broth	30	+	-
7	F7	BUR643	Nutrient Broth	30	pathogen?	-
7	F8	BUR644	Nutrient Broth	30	+	-
7	F9	BUR645	Nutrient Broth	30	+	-
7	F10	BUR646	Nutrient Broth	30	+	-
7	F11	BUR647	Nutrient Broth	30	+	-
7	F12	BUR648	Nutrient Broth	30	+	-
7	G1	BUR649	Nutrient Broth	30	+	-
7	G2	BUR650	Nutrient Broth	30	+	-
7	G3	BUR651	Nutrient Broth	30	+	-
7	G4	BUR652	Nutrient Broth	30	+	-
7	G5	BUR653	Nutrient Broth	30	+	-
7	G6	BUR654	Nutrient Broth	30	+	-
7	G7	BUR655	Nutrient Broth	30	+	-
7	G8	BUR656	Nutrient Broth	30	+	-
7	G9	BUR657	Nutrient Broth	30	+	-
7	G10	BUR658	Nutrient Broth	30	+	-
7	G11	BUR659	Nutrient Broth	30	+	-
7	G12	BUR660	Nutrient Broth	30	+	-
7	H1	BUR661	Nutrient Broth	30	+	-
7	H2	BUR662	Nutrient Broth	30	+	-
7	H3	BUR663	Nutrient Broth	30	+	-
7	H4	BUR664	Nutrient Broth	30	bacteria Not transparent	-
7	H5	BUR665	Nutrient Broth	30	+	-
7	H6	BUR666	Nutrient Broth	30	+	-
7	H7	BUR667	Nutrient Broth	30	+	-
7	H8	BUR668	Nutrient Broth	30	+	-
7	H9	BUR669	Nutrient Broth	30	+	-
7	H10	BUR670	Nutrient Broth	30	+	+
7	H11	BUR671	Nutrient Broth	30	+	-
7	H12	BUR672	Nutrient Broth	30	+	-
8	A1	BUR673	Nutrient Broth	30	+	+
8	A2	BUR674	Nutrient Broth	30	slow growth	-
8	A3	BUR675	Nutrient Broth	30	bacteria Not transparent	-
8	A4	BUR676	Nutrient Broth	30	+	-
8	A5	BUR677	Nutrient Broth	30	+	-
8	A6	BUR678	Nutrient Broth	30	+	+
8	A7	BUR679	Nutrient Broth	30	+	-
8	A8	BUR680	Nutrient Broth	30	+	+
8	A9	BUR681	Nutrient Broth	30	+	+
8	A10	BUR682	Nutrient Broth	30	+	-
8	A11	BUR683	Nutrient Broth	30	+	-
8	A12	BUR684	Nutrient Broth	30	+	-
8	B1	BUR685	Nutrient Broth	30	+	+
8	B2	BUR686	Nutrient Broth	30	+	+
8	B3	BUR687	Nutrient Broth	30	+	+
8	B4	BUR688	Nutrient Broth	30	+	-
8	B5	BUR689	Nutrient Broth	30	+	-
8	B6	BUR690	Nutrient Broth	30	+	-
8	B7	BUR691	Nutrient Broth	30	arrest?	-
8	B8	BUR692	Nutrient Broth	30	+	-
8	B9	BUR693	Nutrient Broth	30	+	+
8	B10	BUR694	Nutrient Broth	30	arrest?	-
8	B11	BUR695	Nutrient Broth	30	+	-
8	B12	BUR696	Nutrient Broth	30	pathogen?	-
8	C1	BUR697	Nutrient Broth	30	+	-
8	C2	BUR698	Nutrient Broth	30	+	-
8	C3	BUR699	Nutrient Broth	30	+	-
8	C4	BUR700	Nutrient Broth	30	+	-
8	C5	BUR701	Nutrient Broth	30	+	-
8	C6	BUR702	Nutrient Broth	30	slow growth	-
8	C7	BUR703	Nutrient Broth	30	not transparent	-
8	C8	BUR704	Nutrient Broth	30	+	-
8	C9	BUR705	Nutrient Broth	30	+	-
8	C10	BUR706	Nutrient Broth	30	+	-
8	C11	BUR707	Nutrient Broth	30	+	-
8	C12	BUR708	Nutrient Broth	30	+	-
8	D1	BUR709	Nutrient Broth	30	+	-
8	D2	BUR710	Nutrient Broth	30	+	-
8	D3	BUR711	Nutrient Broth	30	+	-
8	D4	BUR712	Nutrient Broth	30	not transparent	-
8	D5	BUR713	Nutrient Broth	30	+	-
8	D6	BUR714	Nutrient Broth	30	+	-
8	D7	BUR715	Nutrient Broth	30	+	-
8	D8	BUR716	Nutrient Broth	30	slow growth	-
8	D9	BUR717	Nutrient Broth	30	+	-
8	D10	BUR718	Nutrient Broth	30	+	-
8	D11	BUR719	Nutrient Broth	30	+	-
8	D12	BUR720	Nutrient Broth	30	+	-
8	E1	BUR721	Nutrient Broth	30	+	-
8	E2	BUR722	Nutrient Broth	30	+	-
8	E3	BUR723	Nutrient Broth	30	not transparent	-
8	E4	BUR724	Nutrient Broth	30	not transparent	-
8	E5	BUR725	Nutrient Broth	30	+	-
8	E6	BUR726	Nutrient Broth	30	+	-
8	E7	BUR727	Nutrient Broth	30	+	-
8	E8	BUR728	Nutrient Broth	30	not transparent	-
8	E9	BUR729	Nutrient Broth	30	+	-
8	E10	BUR730	Nutrient Broth	30	+	-
8	E11	BUR731	Nutrient Broth	30	+	-
8	E12	BUR732	Nutrient Broth	30	+	-
8	F1	BUR733	Nutrient Broth	30	not transparent	-
8	F2	BUR734	Nutrient Broth	30	not transparent	-
8	F3	BUR735	Nutrient Broth	30	not transparent	-
8	F4	BUR736	Nutrient Broth	30	+	-
8	F5	BUR737	Nutrient Broth	30	not transparent	-
8	F6	BUR738	Nutrient Broth	30	not transparent	-
8	F7	BUR739	Nutrient Broth	30	not transparent	-
8	F8	BUR740	Nutrient Broth	30	+	-
8	F9	BUR741	Nutrient Broth	30	+	-
8	F10	BUR742	Nutrient Broth	30	+	-
8	F11	BUR743	Nutrient Broth	30	+	-
8	F12	BUR744	Nutrient Broth	30	bacteria not transparent	-
8	G1	BUR745	Nutrient Broth	30	bacteria not transparent	-
8	G2	BUR746	Nutrient Broth	30	+	-
8	G3	BUR747	Nutrient Broth	30	+	-
8	G4	BUR748	Nutrient Broth	30	+	-
8	G5	BUR749	Nutrient Broth	30	+	-
8	G6	BUR750	Nutrient Broth	30	+	-
8	G7	BUR751	Nutrient Broth	30	+	-
8	G8	BUR752	Nutrient Broth	30	bacteria did not grow	-
8	G9	BUR753	Nutrient Broth	30	+	-
8	G10	BUR754	Nutrient Broth	30	+	-
8	G11	BUR755	Nutrient Broth	30	+	-
8	G12	BUR756	Nutrient Broth	30	pathogen?	-
8	H1	BUR757	Nutrient Broth	30	+	-
8	H2	BUR758	Nutrient Broth	30	+	-
8	H3	BUR759	Nutrient Broth	30	+	-
8	H4	BUR760	Nutrient Broth	30	+	-
8	H5	BUR761	Nutrient Broth	30	+	-
8	H6	BUR762	Nutrient Broth	30	arrest?	-
8	H7	BUR763	Nutrient Broth	30	+	-
8	H8	BUR764	Nutrient Broth	30	+	-
8	H9	BUR765	Nutrient Broth	30	+	-
8	H10	BUR766	Nutrient Broth	30	arrest?	-
8	H11	BUR767	Nutrient Broth	30	bacteria not transparent	-
8	H12	BUR768	Nutrient Broth	30	+	-
9	A1	BUR769	LB	30		-
9	A2	BUR770	LB	30	+	-
9	A3	BUR771	LB	30	+	-
9	A4	BUR772	LB	30	+	-
9	A5	BUR773	LB	30	+	-
9	A6	BUR774	LB	30	+	-
9	A7	BUR775	LB	30	+	-
9	A8	BUR776	LB	30	+	-
9	A9	BUR777	LB	30	+	-
9	A10	BUR778	LB	30	+	-
9	A11	BUR779	LB	30	+	-
9	A12	BUR780	LB	30	+	-
9	B1	BUR781	LB	30	+	-
9	B2	BUR782	LB	30	+	-
9	B3	BUR783	LB	30	+	-
9	B4	BUR784	LB	30	+	-
9	B5	BUR785	LB	30	+	-
9	B6	BUR786	LB	30	+	-
9	B7	BUR787	LB	30	+	-
9	B8	BUR788	LB	30	+	-
9	B9	BUR789	LB	30	+	-
9	B10	BUR790	LB	30	+	-
9	B11	BUR791	LB	30	+	-
9	B12	BUR792	LB	30	+	-
9	C1	BUR793	LB	30	+	-
9	C2	BUR794	LB	30	+	-
9	C3	BUR795	LB	30	+	-
9	C4	BUR796	LB	30	+	-
9	C5	BUR797	LB	30	+	-
9	C6	BUR798	LB	30	+	-
9	C7	BUR799	LB	30	+	-
9	C8	BUR800	LB	30	+	-
9	C9	BUR801	LB	30	+	-
9	C10	BUR802	LB	30	+	-
9	C11	BUR803	LB	30	+	-
9	C12	BUR804	LB	30	+	-
9	D1	BUR805	LB	30	+	-
9	D2	BUR806	LB	30	+	-
9	D3	BUR807	LB	30	+	-
9	D4	BUR808	LB	30	+	-
9	D5	BUR809	LB	30	+	-
9	D6	BUR810	LB	30	+	-
9	D7	BUR811	LB	30	+	-
9	D8	BUR812	LB	30	+	-
9	D9	BUR813	LB	30	+	-
9	D10	BUR814	LB	30	+	-
9	D11	BUR815	LB	30	+	-
9	D12	BUR816	LB	30	+	-
9	E1	BUR817	LB	30	+	+
9	E2	BUR818	LB	30	+	-
9	E3	BUR819	LB	30	+	-
9	E4	BUR820	LB	30	+	-
9	E5	BUR821	LB	30	+	-
9	E6	BUR822	LB	30	+	-
9	E7	BUR823	LB	30	+	-
9	E8	BUR824	LB	30	not transparent	-
9	E9	BUR825	LB	30	+	-
9	E10	BUR826	LB	30	not transparent	-
9	E11	BUR827	LB	30	+	-
9	E12	BUR828	LB	30	+	-
9	F1	BUR829	LB	30	+	-
9	F2	BUR830	LB	30	+	-
9	F3	BUR831	LB	30	+	-
9	F4	BUR832	LB	30	not transparent	-
9	F5	BUR833	LB	30	not transparent	-
9	F6	BUR834	LB	30	+	-
9	F7	BUR835	LB	30	+	-
9	F8	BUR836	LB	30	+	+
9	F9	BUR837	LB	30	+	-
9	F10	BUR838	LB	30	+	-
9	F11	BUR839	LB	30	not transparent	-
9	F12	BUR840	LB	30	not transparent	-
9	G1	BUR841	LB	30	+	+
9	G2	BUR842	LB	30	+	+
9	G3	BUR843	LB	30	+	-
9	G4	BUR844	LB	30	+	-
9	G5	BUR845	LB	30	+	-
9	G6	BUR846	LB	30	+	-
9	G7	BUR847	LB	30	+	+
9	G8	BUR848	LB	30	not transparent	-
9	G9	BUR849	LB	30	not transparent	-
9	G10	BUR850	LB	30	not transparent	-
9	G11	BUR851	LB	30	+	-
9	G12	BUR852	LB	30	+	-
9	H1	BUR853	LB	30	+	-
9	H2	BUR854	LB	30	not transparent	-
9	H3	BUR855	LB	30	not transparent	-
9	H4	BUR856	LB	30	+	-
9	H5	BUR857	LB	30	+	-
9	H6	BUR858	LB	30	+	-
9	H7	BUR859	LB	30	+	-
9	H8	BUR860	LB	30	+	-
9	H9	BUR861	LB	30	+	-
9	H10	BUR862	LB	30	+	-
9	H11	BUR863	LB	30	+	-
9	H12	BUR864	LB	30	+	-
10	A1	BUR865	LB	30	+	-
10	A2	BUR866	LB	30	+	+++
10	A3	BUR867	LB	30	+	+++
10	A4	BUR868	LB	30	+	+++
10	A5	BUR869	LB	30	+	-
10	A6	BUR870	LB	30	+	-
10	A7	BUR871	LB	30	not transparent	-
10	A8	BUR872	LB	30	+	+
10	A9	BUR873	LB	30	+	+
10	A10	BUR874	LB	30	+	-
10	A11	BUR875	LB	30	+	-
10	A12	BUR876	LB	30	+	-
10	B1	BUR877	LB	30	slow growth	+
10	B2	BUR878	LB	30	+	+
10	B3	BUR879	LB	30	+	-
10	B4	BUR880	LB	30	+	-
10	B5	BUR881	LB	30	+	-
10	B6	BUR882	LB	30	+	-
10	B7	BUR883	LB	30	+	-
10	B8	BUR884	LB	30	+	-
10	B9	BUR885	LB	30	+	+
10	B10	BUR886	LB	30	+	-
10	B11	BUR887	LB	30	+	+
10	B12	BUR888	LB	30	+	-
10	C1	BUR889	LB	30	+	-
10	C2	BUR890	LB	30	+	-
10	C3	BUR891	LB	30	not transparent	-
10	C4	BUR892	LB	30	+	-
10	C5	BUR893	LB	30	+	-
10	C6	BUR894	LB	30	+	-
10	C7	BUR895	LB	30	+	-
10	C8	BUR896	LB	30	+	-
10	C9	BUR897	LB	30	+	-
10	C10	BUR898	LB	30	+	-
10	C11	BUR899	LB	30	+	-
10	C12	BUR900	LB	30	+	-
10	D1	BUR901	LB	30	+	-
10	D2	BUR902	LB	30	+	-
10	D3	BUR903	LB	30	+	-
10	D4	BUR904	LB	30	+	-
10	D5	BUR905	LB	30	+	-
10	D6	BUR906	LB	30	not transparent	-
10	D7	BUR907	LB	30	+	-
10	D8	BUR908	LB	30	+	-
10	D9	BUR909	LB	30	+	-
10	D10	BUR910	LB	30	+	-
10	D11	BUR911	LB	30	not transparent	-
10	D12	BUR912	LB	30	+	-
10	E1	BUR913	LB	30	+	-
10	E2	BUR914	LB	30	not transparent	-
10	E3	BUR915	LB	30	+	-
10	E4	BUR916	LB	30	+	-
10	E5	BUR917	LB	30	pathogen?	-
10	E6	BUR918	LB	30	pathogen?	-
10	E7	BUR919	LB	30	not transparent	-
10	E8	BUR920	LB	30	+	-
10	E9	BUR921	LB	30	+	-
10	E10	BUR922	LB	30	+	-
10	E11	BUR923	LB	30	+	-
10	E12	BUR924	LB	30	pathogen?	-
10	F1	BUR925	LB	30	pathogen?	-
10	F2	BUR926	LB	30	+	-
10	F3	BUR927	LB	30	+	-
10	F4	BUR928	LB	30	+	-
10	F5	BUR929	LB	30	not transparent	-
10	F6	BUR930	LB	30	pathogen?	-
10	F7	BUR931	LB	30	+	-
10	F8	BUR932	LB	30	pathogen?	-
10	F9	BUR933	LB	30	slow growth	-
10	F10	BUR934	LB	30	+	+
10	F11	BUR935	LB	30	+	-
10	F12	BUR936	LB	30	+	-
10	G1	BUR937	LB	30	+	-
10	G2	BUR938	LB	30	+	-
10	G3	BUR939	LB	30	+	-
10	G4	BUR940	LB	30	+	-
10	G5	BUR941	LB	30	+	-
10	G6	BUR942	LB	30	not transparent	-
10	G7	BUR943	LB	30	+	-
10	G8	BUR944	LB	30	not transparent	-
10	G9	BUR945	LB	30	+	-
10	G10	BUR946	LB	30	+	-
10	G11	BUR947	LB	30	+	-
10	G12	BUR948	LB	30	+	-
10	H1	BUR949	LB	30	+	-
10	H2	BUR950	LB	30	+	-
10	H3	BUR951	LB	30	+	-
10	H4	BUR952	LB	30	+	-
10	H5	BUR953	LB	30	+	-
10	H6	BUR954	LB	30	+	+
10	H7	BUR955	LB	30	+	-
10	H8	BUR956	LB	30	+	-
10	H9	BUR957	LB	30	+	-
10	H10	BUR958	LB	30	+	-
10	H11	BUR959	LB	30	+	-
10	H12	BUR960	LB	30	+	-
11	A1	BUR961	Nutrient Broth	37	+	-
11	A2	BUR962	Nutrient Broth	37	+	-
11	A3	BUR963	Nutrient Broth	37	+	-
11	A4	BUR964	Nutrient Broth	37	+	-
11	A5	BUR965	Nutrient Broth	37	+	-
11	A6	BUR966	Nutrient Broth	37	+	-
11	A7	BUR967	Nutrient Broth	37	+	-
11	A8	BUR968	Nutrient Broth	37	+	-
11	A9	BUR969	Nutrient Broth	37	+	-
11	A10	BUR970	Nutrient Broth	37	+	-
11	A11	BUR971	Nutrient Broth	37	+	-
11	A12	BUR972	Nutrient Broth	37	+	-
11	B1	BUR973	Nutrient Broth	37	+	-
11	B2	BUR974	Nutrient Broth	37	+	-
11	B3	BUR975	Nutrient Broth	37	+	-
11	B4	BUR976	Nutrient Broth	37	+	-
11	B5	BUR977	Nutrient Broth	37	+	-
11	B6	BUR978	Nutrient Broth	37	+	-
11	B7	BUR979	Nutrient Broth	37	+	-
11	B8	BUR980	Nutrient Broth	37	+	-
11	B9	BUR981	Nutrient Broth	37	+	-
11	B10	BUR982	Nutrient Broth	37	+	-
11	B11	BUR983	Nutrient Broth	37	+	-
11	B12	BUR984	Nutrient Broth	37	+	-
11	C1	BUR985	Nutrient Broth	37	+	-
11	C2	BUR986	Nutrient Broth	37	+	-
11	C3	BUR987	Nutrient Broth	37	+	-
11	C4	BUR988	Nutrient Broth	37	+	-
11	C5	BUR989	Nutrient Broth	37	+	-
11	C6	BUR990	Nutrient Broth	37	+	-
11	C7	BUR991	Nutrient Broth	37	+	-
11	C8	BUR992	Nutrient Broth	37	+	-
11	C9	BUR993	Nutrient Broth	37	+	-
11	C10	BUR994	Nutrient Broth	37	+	-
11	C11	BUR995	Nutrient Broth	37	+	-
11	C12	BUR996	Nutrient Broth	37	+	-
11	D1	BUR997	Nutrient Broth	37	+	-
11	D2	BUR998	Nutrient Broth	37	+	-
11	D3	BUR999	Nutrient Broth	37	+	-
11	D4	BUR1000	Nutrient Broth	37	+	-
11	D5	BUR1001	Nutrient Broth	37	+	-
11	D6	BUR1002	Nutrient Broth	37	+	-
11	D7	BUR1003	Nutrient Broth	37	+	-
11	D8	BUR1004	Nutrient Broth	37	+	-
11	D9	BUR1005	Nutrient Broth	37	+	-
11	D10	BUR1006	Nutrient Broth	37	+	-
11	D11	BUR1007	Nutrient Broth	37	+	-
11	D12	BUR1008	Nutrient Broth	37	+	-
11	E1	BUR1009	Nutrient Broth	37	+	-
11	E2	BUR1010	Nutrient Broth	37	+	-
11	E3	BUR1011	Nutrient Broth	37	+	-
11	E4	BUR1012	Nutrient Broth	37	+	-
11	E5	BUR1013	Nutrient Broth	37	+	-
11	E6	BUR1014	Nutrient Broth	37	+	-
11	E7	BUR1015	Nutrient Broth	37	+	-
11	E8	BUR1016	Nutrient Broth	37	+	-
11	E9	BUR1017	Nutrient Broth	37	+	-
11	E10	BUR1018	Nutrient Broth	37	+	-
11	E11	BUR1019	Nutrient Broth	37	+	-
11	E12	BUR1020	Nutrient Broth	37	+	-
11	F1	BUR1021	LB	37	+	-
11	F2	BUR1022	LB	37	+	-
11	F3	BUR1023	LB	37	+	-
11	F4	BUR1024	LB	37	+	-
11	F5	BUR1025	LB	37	+	-
11	F6	BUR1026	LB	37	+	-
11	F7	BUR1027	LB	37	+	-
11	F8	BUR1028	LB	37	+	-
11	F9	BUR1029	LB	37	+	-
11	F10	BUR1030	LB	37	+	-
11	F11	BUR1031	LB	37	+	-
11	F12	BUR1032	LB	37	+	-
11	G1	BUR1033	LB	37	+	-
11	G2	BUR1034	LB	37	+	-
11	G3	BUR1035	LB	37	+	-
11	G4	BUR1036	LB	37	+	-
11	G5	BUR1037	LB	37	+	-
11	G6	BUR1038	LB	37	+	-
11	G7	BUR1039	LB	37	+	-
11	G8	BUR1040	LB	37	+	-
11	G9	BUR1041	LB	37	+	-
11	G10	BUR1042	LB	37	+	-
11	G11	BUR1043	LB	37	+	-
11	G12	BUR1044	LB	37	+	-
11	H1	BUR1045	LB	37	+	-
11	H2	BUR1046	LB	37	+	-
11	H3	BUR1047	LB	37	+	-
11	H4	BUR1048	LB	37	+	-
11	H5	BUR1049	LB	37	+	-
11	H6	BUR1050	LB	37	+	-
11	H7	BUR1051	LB	37	+	-
11	H8	BUR1052	LB	37	+	-
11	H9	BUR1053	LB	37	+	-
11	H10	BUR1054	LB	37	+	-
11	H11	BUR1055	LB	37	+	-
11	H12	BUR1056	LB	37	+	-
12	A1	BUR1057	nutrient Broth	30	+	-
12	A2	BUR1058	nutrient Broth	30	+	-
12	A3	BUR1059	nutrient Broth	30	+	-
12	A4	BUR1060	nutrient Broth	30	+	-
12	A5	BUR1061	nutrient Broth	30	+	-
12	A6	BUR1062	nutrient Broth	30	+	-
12	A7	BUR1063	nutrient Broth	30	+	-
12	A8	BUR1064	nutrient Broth	30	+	-
12	A9	BUR1065	nutrient Broth	30	+	-
12	A10	BUR1066	nutrient Broth	30	+	-
12	A11	BUR1067	nutrient Broth	30	not transparent	-
12	A12	BUR1068	nutrient Broth	30	+	-
12	B1	BUR1069	nutrient Broth	30	+	-
12	B2	BUR1070	nutrient Broth	30	+	-
12	B3	BUR1071	nutrient Broth	30	+	-
12	B4	BUR1072	nutrient Broth	30	+	-
12	B5	BUR1073	nutrient Broth	30	+	-
12	B6	BUR1074	nutrient Broth	30	+	-
12	B7	BUR1075	nutrient Broth	30	+	-
12	B8	BUR1076	nutrient Broth	30	+	-
12	B9	BUR1077	nutrient Broth	30	+	-
12	B10	BUR1078	nutrient Broth	30	+	-
12	B11	BUR1079	nutrient Broth	30	+	-
12	B12	BUR1080	nutrient Broth	30	+	-
12	C1	BUR1081	nutrient Broth	30	+	-
12	C2	BUR1082	nutrient Broth	30	+	-
12	C3	BUR1083	nutrient Broth	30	+	-
12	C4	BUR1084	nutrient Broth	30	+	-
12	C5	BUR1085	nutrient Broth	30	+	-
12	C6	BUR1086	nutrient Broth	30	+	-
12	C7	BUR1087	nutrient Broth	30	+	-
12	C8	BUR1088	nutrient Broth	30	+	-
12	C9	BUR1089	nutrient Broth	30	+	-
12	C10	BUR1090	nutrient Broth	30	+	-
12	C11	BUR1091	nutrient Broth	30	+	-
12	C12	BUR1092	nutrient Broth	30	+	-
12	D1	BUR1093	nutrient Broth	30	+	-
12	D2	BUR1094	nutrient Broth	30	+	-
12	D3	BUR1095	nutrient Broth	30	pathogen?	-
12	D4	BUR1096	nutrient Broth	30	+	-
12	D5	BUR1097	nutrient Broth	30	+	-
12	D6	BUR1098	nutrient Broth	30	+	-
12	D7	BUR1099	nutrient Broth	30	+	-
12	D8	BUR1100	nutrient Broth	30	+	-
12	D9	BUR1101	nutrient Broth	30	+	-
12	D10	BUR1102	nutrient Broth	30	+	-
12	D11	BUR1103	nutrient Broth	30	+	-
12	D12	BUR1104	nutrient Broth	30	+	-
12	E1	BUR1105	nutrient Broth	30	+	-
12	E2	BUR1106	nutrient Broth	30	+	-
12	E3	BUR1107	nutrient Broth	30	+	-
12	E4	BUR1108	nutrient Broth	30	not transparent	-
12	E5	BUR1109	nutrient Broth	30	+	-
12	E6	BUR1110	nutrient Broth	30	+	-
12	E7	BUR1111	nutrient Broth	30	+	-
12	E8	BUR1112	nutrient Broth	30	+	-
12	E9	BUR1113	nutrient Broth	30	+	-
12	E10	BUR1114	nutrient Broth	30	+	-
12	E11	BUR1115	nutrient Broth	30	+	-
12	E12	BUR1116	nutrient Broth	30	+	-
12	F1	BUR1117	LB	30	+	-
12	F2	BUR1118	LB	30	+	-
12	F3	BUR1119	LB	30	+	-
12	F4	BUR1120	LB	30	not transparent	-
12	F5	BUR1121	LB	30	not transparent	-
12	F6	BUR1122	LB	30	+	-
12	F7	BUR1123	LB	30	+	-
12	F8	BUR1124	LB	30	+	-
12	F9	BUR1125	LB	30	+	-
12	F10	BUR1126	LB	30	+	-
12	F11	BUR1127	LB	30	+	-
12	F12	BUR1128	LB	30	+	-
12	G1	BUR1129	LB	30	+	-
12	G2	BUR1130	LB	30	+	-
12	G3	BUR1131	LB	30	+	-
12	G4	BUR1132	LB	30	+	-
12	G5	BUR1133	LB	30	+	-
12	G6	BUR1134	LB	30	+	-
12	G7	BUR1135	LB	30	+	-
12	G8	BUR1136	LB	30	+	-
12	G9	BUR1137	LB	30	+	-
12	G10	BUR1138	LB	30	+	-
12	G11	BUR1139	LB	30	+	-
12	G12	BUR1140	LB	30	+	-
12	H1	BUR1141	LB	30	not transparent	-
12	H2	BUR1142	LB	30	not transparent	-
12	H3	BUR1143	LB	30	+	-
12	H4	BUR1144	LB	30	not transparent	-
12	H5	BUR1145	LB	30	+	-
12	H6	BUR1146	LB	30	+	-
12	H7	BUR1147	LB	30	+	++
12	H8	BUR1148	LB	30	+	-
12	H9	BUR1149	LB	30	+	-
12	H10	BUR1150	LB	30	+	-
12	H11	BUR1151	LB	30	+	-
12	H12	BUR1152	LB	30	+	-
13	A1	BUR1153	nutrient Broth	37	+	-
13	A2	BUR1154	nutrient Broth	37	+	-
13	A3	BUR1155	nutrient Broth	37	+	-
13	A4	BUR1156	nutrient Broth	37	+	-
13	A5	BUR1157	nutrient Broth	37	+	-
13	A6	BUR1158	nutrient Broth	37	+	-
13	A7	BUR1159	nutrient Broth	37	+	-
13	A8	BUR1160	nutrient Broth	37	+	-
13	A9	BUR1161	nutrient Broth	37	+	-
13	A10	BUR1162	nutrient Broth	37	+	-
13	A11	BUR1163	nutrient Broth	37	+	-
13	A12	BUR1164	nutrient Broth	37	+	-
13	B1	BUR1165	nutrient Broth	37	+	-
13	B2	BUR1166	nutrient Broth	37	+	-
13	B3	BUR1167	nutrient Broth	37	+	-
13	B4	BUR1168	nutrient Broth	37	+	-
13	B5	BUR1169	nutrient Broth	37	+	-
13	B6	BUR1170	nutrient Broth	37	+	-
13	B7	BUR1171	nutrient Broth	37	+	-
13	B8	BUR1172	nutrient Broth	37	+	-
13	B9	BUR1173	nutrient Broth	37	+	-
13	B10	BUR1174	nutrient Broth	37	+	-
13	B11	BUR1175	nutrient Broth	37	+	-
13	B12	BUR1176	nutrient Broth	37	+	-
13	C1	BUR1177	nutrient Broth	37	+	-
13	C2	BUR1178	nutrient Broth	37	+	-
13	C3	BUR1179	nutrient Broth	37	+	-
13	C4	BUR1180	nutrient Broth	37	+	-
13	C5	BUR1181	nutrient Broth	37	+	-
13	C6	BUR1182	nutrient Broth	37	+	-
13	C7	BUR1183	nutrient Broth	37	+	-
13	C8	BUR1184	nutrient Broth	37	+	+
13	C9	BUR1185	nutrient Broth	37	+	-
13	C10	BUR1186	nutrient Broth	37	+	-
13	C11	BUR1187	nutrient Broth	37	+	-
13	C12	BUR1188	nutrient Broth	37	+	-
13	D1	BUR1189	nutrient Broth	37	+	-
13	D2	BUR1190	nutrient Broth	37	+	-
13	D3	BUR1191	nutrient Broth	37	+	-
13	D4	BUR1192	nutrient Broth	37	+	-
13	D5	BUR1193	nutrient Broth	37	+	-
13	D6	BUR1194	nutrient Broth	37	+	-
13	D7	BUR1195	nutrient Broth	37	+	-
13	D8	BUR1196	nutrient Broth	37	+	-
13	D9	BUR1197	nutrient Broth	37	+	-
13	D10	BUR1198	nutrient Broth	37	+	-
13	D11	BUR1199	nutrient Broth	37	+	-
13	D12	BUR1200	nutrient Broth	37	+	-
13	E1	BUR1201	LB	37	+	-
13	E2	BUR1202	LB	37	+	-
13	E3	BUR1203	LB	37	+	-
13	E4	BUR1204	LB	37	+	-
13	E5	BUR1205	LB	37	+	-
13	E6	BUR1206	LB	37	+	-
13	E7	BUR1207	LB	37	+	-
13	E8	BUR1208	LB	37	+	-
13	E9	BUR1209	LB	37	+	-
13	E10	BUR1210	LB	37	+	-
13	E11	BUR1211	LB	37	+	-
13	E12	BUR1212	LB	37	+	-
13	F1	BUR1213	LB	37	+	-
13	F2	BUR1214	LB	37	+	-
13	F3	BUR1215	LB	37	+	-
13	F4	BUR1216	LB	37	+	-
13	F5	BUR1217	LB	37	+	-
13	F6	BUR1218	LB	37	+	-
13	F7	BUR1219	LB	37	+	-
13	F8	BUR1220	LB	37	+	-
13	F9	BUR1221	LB	37	+	-
13	F10	BUR1222	LB	37	+	-
13	F11	BUR1223	LB	37	+	-
13	F12	BUR1224	LB	37	+	-
13	G1	BUR1225	LB	37	+	-
13	G2	BUR1226	LB	37	+	-
13	G3	BUR1227	LB	37	+	-
13	G4	BUR1228	LB	37	+	-
13	G5	BUR1229	LB	37	+	-
13	G6	BUR1230	LB	37	+	-
13	G7	BUR1231	LB	37	+	-
13	G8	BUR1232	LB	37	+	-
13	G9	BUR1233	LB	37	+	-
13	G10	BUR1234	LB	37	+	-
13	G11	BUR1235	LB	37	+	-
13	G12	BUR1236	LB	37	+	-
13	H1	BUR1237	LB	37	+	-
13	H2	BUR1238	LB	37	+	-
13	H3	BUR1239	LB	37	+	-
13	H4	BUR1240	LB	37	+	-
13	H5	BUR1241	LB	37	+	-
13	H6	BUR1242	LB	37	+	-
13	H7	BUR1243	LB	37	+	-
13	H8	BUR1244	LB	37	+	-
13	H9	BUR1245	LB	37	+	-
13	H10	BUR1246	LB	37	+	-
13	H11	BUR1247	LB	37	+	-
13	H12	BUR1248	LB	37	+	-
14	A1	BUR1249	nutrient Broth	37	+	-
14	A2	BUR1250	nutrient Broth	37	+	-
14	A3	BUR1251	nutrient Broth	37	+	-
14	A4	BUR1252	nutrient Broth	37	+	-
14	A5	BUR1253	nutrient Broth	37	+	-
14	A6	BUR1254	nutrient Broth	37	+	-
14	A7	BUR1255	nutrient Broth	37	+	-
14	A8	BUR1256	nutrient Broth	37	+	-
14	A9	BUR1257	nutrient Broth	37	+	-
14	A10	BUR1258	nutrient Broth	37	+	-
14	A11	BUR1259	nutrient Broth	37	+	-
14	A12	BUR1260	nutrient Broth	37	+	-
14	B1	BUR1261	nutrient Broth	37	+	-
14	B2	BUR1262	nutrient Broth	37	+	-
14	B3	BUR1263	nutrient Broth	37	+	-
14	B4	BUR1264	nutrient Broth	37	+	-
14	B5	BUR1265	nutrient Broth	37	+	-
14	B6	BUR1266	nutrient Broth	37	+	-
14	B7	BUR1267	nutrient Broth	37	+	-
14	B8	BUR1268	nutrient Broth	37	+	-
14	B9	BUR1269	nutrient Broth	37	+	-
14	B10	BUR1270	nutrient Broth	37	+	-
14	B11	BUR1271	nutrient Broth	37	+	-
14	B12	BUR1272	nutrient Broth	37	+	-
14	C1	BUR1273	nutrient Broth	37	+	-
14	C2	BUR1274	nutrient Broth	37	+	-
14	C3	BUR1275	nutrient Broth	37	+	-
14	C4	BUR1276	nutrient Broth	37	+	-
14	C5	BUR1277	nutrient Broth	37	+	-
14	C6	BUR1278	nutrient Broth	37	+	-
14	C7	BUR1279	nutrient Broth	37	+	-
14	C8	BUR1280	nutrient Broth	37	+	-
14	C9	BUR1281	nutrient Broth	37	+	-
14	C10	BUR1282	nutrient Broth	37	+	-
14	C11	BUR1283	nutrient Broth	37	+	-
14	C12	BUR1284	nutrient Broth	37	+	-
14	D1	BUR1285	nutrient Broth	37	+	-
14	D2	BUR1286	nutrient Broth	37	+	-
14	D3	BUR1287	nutrient Broth	37	+	-
14	D4	BUR1288	nutrient Broth	37	+	-
14	D5	BUR1289	nutrient Broth	37	+	-
14	D6	BUR1290	nutrient Broth	37	+	-
14	D7	BUR1291	nutrient Broth	37	+	-
14	D8	BUR1292	nutrient Broth	37	+	-
14	D9	BUR1293	nutrient Broth	37	+	-
14	D10	BUR1294	nutrient Broth	37	+	-
14	D11	BUR1295	nutrient Broth	37	+	-
14	D12	BUR1296	nutrient Broth	37	+	-
14	E1	BUR1297	LB	37	+	-
14	E2	BUR1298	LB	37	+	-
14	E3	BUR1299	LB	37	+	-
14	E4	BUR1300	LB	37	+	-
14	E5	BUR1301	LB	37	+	-
14	E6	BUR1302	LB	37	+	-
14	E7	BUR1303	LB	37	+	-
14	E8	BUR1304	LB	37	+	-
14	E9	BUR1305	LB	37	+	-
14	E10	BUR1306	LB	37	+	-
14	E11	BUR1307	LB	37	+	-
14	E12	BUR1308	LB	37	+	-
14	F1	BUR1309	LB	37	+	-
14	F2	BUR1310	LB	37	+	-
14	F3	BUR1311	LB	37	+	-
14	F4	BUR1312	LB	37	+	-
14	F5	BUR1313	LB	37	+	-
14	F6	BUR1314	LB	37	+	-
14	F7	BUR1315	LB	37	+	-
14	F8	BUR1316	LB	37	+	-
14	F9	BUR1317	LB	37	+	-
14	F10	BUR1318	LB	37	+	-
14	F11	BUR1319	LB	37	+	-
14	F12	BUR1320	LB	37	+	-
14	G1	BUR1321	LB	37	+	-
14	G2	BUR1322	LB	37	+	-
14	G3	BUR1323	LB	37	+	-
14	G4	BUR1324	LB	37	+	-
14	G5	BUR1325	LB	37	+	-
14	G6	BUR1326	LB	37	+	-
14	G7	BUR1327	LB	37	+	-
14	G8	BUR1328	LB	37	+	-
14	G9	BUR1329	LB	37	+	-
14	G10	BUR1330	LB	37	+	-
14	G11	BUR1331	LB	37	+	-
14	G12	BUR1332	LB	37	+	-
14	H1	BUR1333	LB	37	+	-
14	H2	BUR1334	LB	37	+	-
14	H3	BUR1335	LB	37	+	-
14	H4	BUR1336	LB	37	+	-
14	H5	BUR1337	LB	37	+	-
14	H6	BUR1338	LB	37	+	-
14	H7	BUR1339	LB	37	+	-
14	H8	BUR1340	LB	37	+	-
14	H9	BUR1341	LB	37	+	-
14	H10	BUR1342	LB	37	+	-
14	H11	BUR1343	LB	37	+	-
14	H12	BUR1344	LB	37	+	-
15	A1	BUR1345	nutrient Broth	30	+	-
15	A2	BUR1346	nutrient Broth	30	bacteria did not grow	-
15	A3	BUR1347	nutrient Broth	30	bacteria did not grow	-
15	A4	BUR1348	nutrient Broth	30	+	-
15	A5	BUR1349	nutrient Broth	30	+	-
15	A6	BUR1350	nutrient Broth	30	+	-
15	A7	BUR1351	nutrient Broth	30	+	-
15	A8	BUR1352	nutrient Broth	30	+	-
15	A9	BUR1353	nutrient Broth	30	+	-
15	A10	BUR1354	nutrient Broth	30	bacteria did not grow	-
15	A11	BUR1355	nutrient Broth	30	+	-
15	A12	BUR1356	nutrient Broth	30	bacteria did not grow	-
15	B1	BUR1357	nutrient Broth	30	bacteria did not grow	-
15	B2	BUR1358	nutrient Broth	30	bacteria did not grow	-
15	B3	BUR1359	nutrient Broth	30	bacteria did not grow	-
15	B4	BUR1360	nutrient Broth	30	+	-
15	B5	BUR1361	nutrient Broth	30	bacteria did not grow	-
15	B6	BUR1362	nutrient Broth	30	+	-
15	B7	BUR1363	nutrient Broth	30	+	-
15	B8	BUR1364	nutrient Broth	30	bacteria did not grow	-
15	B9	BUR1365	nutrient Broth	30	bacteria did not grow	-
15	B10	BUR1366	nutrient Broth	30	+	-
15	B11	BUR1367	nutrient Broth	30	bacteria did not grow	-
15	B12	BUR1368	nutrient Broth	30	bacteria did not grow	-
15	C1	BUR1369	nutrient Broth	30	+	-
15	C2	BUR1370	nutrient Broth	30	bacteria did not grow	-
15	C3	BUR1371	nutrient Broth	30	+	-
15	C4	BUR1372	nutrient Broth	30	+	-
15	C5	BUR1373	nutrient Broth	30	arrest?	-
15	C6	BUR1374	nutrient Broth	30	bacteria did not grow	-
15	C7	BUR1375	nutrient Broth	30	+	-
15	C8	BUR1376	nutrient Broth	30	+	-
15	C9	BUR1377	nutrient Broth	30	bacteria did not grow	-
15	C10	BUR1378	nutrient Broth	30	+	-
15	C11	BUR1379	nutrient Broth	30	+	-
15	C12	BUR1380	nutrient Broth	30	bacteria did not grow	-
15	D1	BUR1381	nutrient Broth	30	pathogen?	-
15	D2	BUR1382	nutrient Broth	30	+	-
15	D3	BUR1383	nutrient Broth	30	bacteria not transparent	-
15	D4	BUR1384	nutrient Broth	30	bacteria not transparent	-
15	D5	BUR1385	nutrient Broth	30	bacteria did not grow	-
15	D6	BUR1386	nutrient Broth	30	+	-
15	D7	BUR1387	nutrient Broth	30	slow growing	-
15	D8	BUR1388	nutrient Broth	30	bacteria did not grow	-
15	D9	BUR1389	nutrient Broth	30	slow growing	-
15	D10	BUR1390	nutrient Broth	30	bacteria did not grow	-
15	D11	BUR1391	nutrient Broth	30	+	-
15	D12	BUR1392	nutrient Broth	30	bacteria did not grow	-
15	E1	BUR1393	LB	30	+	-
15	E2	BUR1394	LB	30	+	-
15	E3	BUR1395	LB	30	+	-
15	E4	BUR1396	LB	30	+	-
15	E5	BUR1397	LB	30	+	-
15	E6	BUR1398	LB	30	+	-
15	E7	BUR1399	LB	30	+	-
15	E8	BUR1400	LB	30	+	-
15	E9	BUR1401	LB	30	bacteria not transparent	-
15	E10	BUR1402	LB	30	bacteria not transparent	-
15	E11	BUR1403	LB	30	+	-
15	E12	BUR1404	LB	30	+	-
15	F1	BUR1405	LB	30	+	-
15	F2	BUR1406	LB	30	+	-
15	F3	BUR1407	LB	30	+	-
15	F4	BUR1408	LB	30	bacteria not transparent	-
15	F5	BUR1409	LB	30	+	-
15	F6	BUR1410	LB	30	slow growing	-
15	F7	BUR1411	LB	30	+	+
15	F8	BUR1412	LB	30	+	-
15	F9	BUR1413	LB	30	+	-
15	F10	BUR1414	LB	30	+	-
15	F11	BUR1415	LB	30	+	-
15	F12	BUR1416	LB	30	bacteria did not grow	-
15	G1	BUR1417	LB	30	+	-
15	G2	BUR1418	LB	30	+	-
15	G3	BUR1419	LB	30	slow growth	-
15	G4	BUR1420	LB	30	+	-
15	G5	BUR1421	LB	30	+	-
15	G6	BUR1422	LB	30	+	-
15	G7	BUR1423	LB	30	+	-
15	G8	BUR1424	LB	30	+	-
15	G9	BUR1425	LB	30	+	-
15	G10	BUR1426	LB	30	+	-
15	G11	BUR1427	LB	30	bacteria did not. Grow	-
15	G12	BUR1428	LB	30	bacteria did not. Grow	-
15	H1	BUR1429	LB	30	+	-
15	H2	BUR1430	LB	30	+	-
15	H3	BUR1431	LB	30	+	-
15	H4	BUR1432	LB	30	not transpaarent	-
15	H5	BUR1433	LB	30	not transpaarent	-
15	H6	BUR1434	LB	30	not transpaarent	-
15	H7	BUR1435	LB	30	+	-
15	H8	BUR1436	LB	30	+	-
15	H9	BUR1437	LB	30	+	-
15	H10	BUR1438	LB	30	+	-
15	H11	BUR1439	LB	30	bacteria did not. Grow	-
15	H12	BUR1440	LB	30	bacteria did not. Grow	-
16	A1	BUR1441	nutrient Broth	30	bacteria did not. Grow	-
16	A2	BUR1442	nutrient Broth	30	bacteria did not. Grow	-
16	A3	BUR1443	nutrient Broth	30	bacteria did not. Grow	-
16	A4	BUR1444	nutrient Broth	30	bacteria did not. Grow	-
16	A5	BUR1445	nutrient Broth	30	+	-
16	A6	BUR1446	nutrient Broth	30	not transpaarent	-
16	A7	BUR1447	nutrient Broth	30	+	-
16	A8	BUR1448	nutrient Broth	30	bacteria did not. Grow	-
16	A9	BUR1449	nutrient Broth	30	+	-
16	A10	BUR1450	nutrient Broth	30	bacteria did not. Grow	-
16	A11	BUR1451	nutrient Broth	30	arreat?	-
16	A12	BUR1452	nutrient Broth	30	bacteria did not. Grow	-
16	B1	BUR1453	nutrient Broth	30	bacteria did not. Grow	-
16	B2	BUR1454	nutrient Broth	30	+	-
16	B3	BUR1455	nutrient Broth	30	+	-
16	B4	BUR1456	nutrient Broth	30	+	-
16	B5	BUR1457	nutrient Broth	30	bacteria did not. Grow	-
16	B6	BUR1458	nutrient Broth	30	bacteria did not. Grow	-
16	B7	BUR1459	nutrient Broth	30	+	-
16	B8	BUR1460	nutrient Broth	30	bacteria did not. Grow	-
16	B9	BUR1461	nutrient Broth	30	+	-
16	B10	BUR1462	nutrient Broth	30	bacteria did not. Grow	-
16	B11	BUR1463	nutrient Broth	30	+	-
16	B12	BUR1464	nutrient Broth	30	+	-
16	C1	BUR1465	nutrient Broth	30	+	-
16	C2	BUR1466	nutrient Broth	30	+	-
16	C3	BUR1467	nutrient Broth	30	+	-
16	C4	BUR1468	nutrient Broth	30	+	-
16	C5	BUR1469	nutrient Broth	30	+	-
16	C6	BUR1470	nutrient Broth	30	+	-
16	C7	BUR1471	nutrient Broth	30	+	-
16	C8	BUR1472	nutrient Broth	30	bacteria not transparent	-
16	C9	BUR1473	nutrient Broth	30	+	-
16	C10	BUR1474	nutrient Broth	30	+	-
16	C11	BUR1475	nutrient Broth	30	+	-
16	C12	BUR1476	nutrient Broth	30	+	-
16	D1	BUR1477	nutrient Broth	30	bacteria did not grow	-
16	D2	BUR1478	nutrient Broth	30	+	-
16	D3	BUR1479	nutrient Broth	30	bacteria did not grow	-
16	D4	BUR1480	nutrient Broth	30	+	-
16	D5	BUR1481	nutrient Broth	30	bacteria did not grow	-
16	D6	BUR1482	nutrient Broth	30	+	-
16	D7	BUR1483	nutrient Broth	30	slow growth	-
16	D8	BUR1484	nutrient Broth	30	+	-
16	D9	BUR1485	nutrient Broth	30	slow growth	-
16	D10	BUR1486	nutrient Broth	30	bacteria did not grow	-
16	D11	BUR1487	nutrient Broth	30	+	-
16	D12	BUR1488	nutrient Broth	30	+	-
16	E1	BUR1489	LB	30	=	-
16	E2	BUR1490	LB	30	bacteria did not grow	-
16	E3	BUR1491	LB	30	+	-
16	E4	BUR1492	LB	30	bacteria did not grow	-
16	E5	BUR1493	LB	30	+	+
16	E6	BUR1494	LB	30	bacteria did not grow	-
16	E7	BUR1495	LB	30	bacteria did not grow	-
16	E8	BUR1496	LB	30	+	+
16	E9	BUR1497	LB	30	+	-
16	E10	BUR1498	LB	30	bacteria did not grow	-
16	E11	BUR1499	LB	30	+	+
16	E12	BUR1500	LB	30	+	-
16	F1	BUR1501	LB	30	bacteria did not grow	-
16	F2	BUR1502	LB	30	+	-
16	F3	BUR1503	LB	30	+	-
16	F4	BUR1504	LB	30	bacteria did not grow	-
16	F5	BUR1505	LB	30	bacteria did not grow	-
16	F6	BUR1506	LB	30	+	-
16	F7	BUR1507	LB	30	+	-
16	F8	BUR1508	LB	30	+	-
16	F9	BUR1509	LB	30	bacteria did not grow	-
16	F10	BUR1510	LB	30	+	-
16	F11	BUR1511	LB	30	+	-
16	F12	BUR1512	LB	30	bacteria did not grow	-
16	G1	BUR1513	LB	30	+	-
16	G2	BUR1514	LB	30	+	-
16	G3	BUR1515	LB	30	bacteria did not grow	+
16	G4	BUR1516	LB	30	+	-
16	G5	BUR1517	LB	30	+	-
16	G6	BUR1518	LB	30	+	-
16	G7	BUR1519	LB	30	+	-
16	G8	BUR1520	LB	30	+	-
16	G9	BUR1521	LB	30	bacteria did not grow	-
16	G10	BUR1522	LB	30	+	+
16	G11	BUR1523	LB	30	+	-
16	G12	BUR1524	LB	30	bacteria did not grow	-
16	H1	BUR1525	LB	30	bacteria did not grow	-
16	H2	BUR1526	LB	30	+	-
16	H3	BUR1527	LB	30	+	-
16	H4	BUR1528	LB	30	bacteria did not grow	-
16	H5	BUR1529	LB	30	+	-
16	H6	BUR1530	LB	30	+	-
16	H7	BUR1531	LB	30	+	-
16	H8	BUR1532	LB	30	+	-
16	H9	BUR1533	LB	30	+	-
16	H10	BUR1534	LB	30	+	-
16	H11	BUR1535	LB	30	+	-
16	H12	BUR1536	LB	30	+	-
